# Validated machine learning algorithm with sub-clonal sensitivity reveals widespread pan-cancer human leukocyte antigen loss of heterozygosity

**DOI:** 10.1101/2021.05.20.445052

**Authors:** Rachel Marty Pyke, Dattatreya Mellacheruvu, Steven Dea, Charles W. Abbott, Simo V. Zhang, Lee McDaniel, Eric Levy, Gabor Bartha, John West, Michael P. Snyder, Richard Chen, Sean Michael Boyle

**Affiliations:** Personalis, Inc., Menlo Park, CA; Stanford University, Palo Alto, CA

## Abstract

Human leukocyte antigen loss of heterozygosity (HLA LOH) allows cancer cells to escape immune recognition by deleting HLA alleles, causing the suppressed presentation of tumor neoantigens that would otherwise bind to them. Despite its importance in immunotherapy response, few methods exist to detect HLA LOH, and their accuracy is not well understood. Here, we develop DASH (**D**eletion of **A**llele-**S**pecific **H**LAs), a novel machine learning-based algorithm to detect HLA LOH from paired tumor-normal sequencing data. Through validation with cell line mixtures and patient-specific digital PCR, we demonstrate increased sensitivity compared to previously published tools and pave the way for clinical utility. Using DASH on 611 patients across 15 tumor types, we found that 18% of patients had HLA LOH. Moreover, we show inflated HLA LOH rates compared to genome-wide LOH and correlations between CD274 (PD-L1) expression and MSI status, suggesting the HLA LOH is a key immune resistance strategy.
