## Supplemental Table 2 for "Validated machine learning algorithm with sub-clonal sensitivity reveals widespread pan-cancer human leukocyte antigen loss of heterozygosity"

### Sheet: Sheet1
Normal cell line	Tumor cell line	HLA LOH status	Used for downsampling	Alleles deleted
CRL-7449	CRL-7448	FALSE	FALSE
CRL-5963	CRL-5915	FALSE	FALSE
CRL-5969	CRL-5929	FALSE	FALSE
CRL-7426	CRL-7425	FALSE	FALSE
CRL-2319	CRL-2320	FALSE	FALSE
CRL-5949	CRL-5858	FALSE	FALSE
CRL-5958	CRL-5872	TRUE	FALSE	HLA-B*18:01, HLA-C*05:01
CRL-5959	CRL-5886	FALSE	FALSE
CRL-2363	CRL-2343	FALSE	FALSE
CRL-5957	CRL-5868	FALSE	FALSE
CCL-211	CRL-7622	FALSE	FALSE
CRL-5948	HTB-172	FALSE	FALSE
HTB-125	HTB-126	FALSE	FALSE
CCL-227	CCL-228	FALSE	FALSE
CRL-2337	CRL-2336	FALSE	FALSE
CRL-2346	CRL-2314	TRUE	TRUE	HLA-A*02:05, HLA-B*49:01, HLA-C*07:257
CRL-7761	CRL-7762	FALSE	FALSE
CRL-5956	CRL-5931	FALSE	FALSE
CRL-2362	CRL-2321	FALSE	FALSE
CRL-7676	CRL-7677	FALSE	FALSE
CRL-5965	CRL-5922	TRUE	TRUE	HLA-B*35:01, HLA-C*04:01
CRL-5961	CRL-5911	TRUE	TRUE	HLA-B*51:01, HLA-C*15:02
