## Supplemental Table 3 for "Validated machine learning algorithm with sub-clonal sensitivity reveals widespread pan-cancer human leukocyte antigen loss of heterozygosity"

### Sheet: Sheet1
Purity	Clonal Fraction	Normal Read Pairs	Tumor Read Pairs	Percentage of Tumor Reads	Replicates
10	20	57166634	1166666	2	10
10	30	56583301	1749999	3	10
10	40	55999968	2333332	4	10
10	50	55416635	2916665	5	10
10	60	54833302	3499998	6	10
10	70	54249969	4083331	7	10
10	80	53666636	4666664	8	10
10	90	53083303	5249997	9	10
10	100	52499970	5833330	10	10
20	10	57166634	1166666	2	10
20	20	55999968	2333332	4	10
20	30	54833302	3499998	6	10
20	40	53666636	4666664	8	10
20	50	52499970	5833330	10	10
20	60	51333304	6999996	12	10
20	70	50166638	8166662	14	10
20	80	48999972	9333328	16	10
20	90	47833306	10499994	18	10
20	100	46666640	11666660	20	10
30	10	56583301	1749999	3	10
30	20	54833302	3499998	6	10
30	30	53083303	5249997	9	10
30	40	51333304	6999996	12	10
30	50	49583305	8749995	15	10
30	60	47833306	10499994	18	10
30	70	46083307	12249993	21	10
30	80	44333308	13999992	24	10
30	90	42583309	15749991	27	10
30	100	40833310	17499990	30	10
40	10	55999968	2333332	4	10
40	20	53666636	4666664	8	10
40	30	51333304	6999996	12	10
40	40	48999972	9333328	16	10
40	50	46666640	11666660	20	10
40	60	44333308	13999992	24	10
40	70	41999976	16333324	28	10
40	80	39666644	18666656	32	10
40	90	37333312	20999988	36	10
40	100	34999980	23333320	40	10
50	10	55416635	2916665	5	10
50	20	52499970	5833330	10	10
50	30	49583305	8749995	15	10
50	40	46666640	11666660	20	10
50	50	43749975	14583325	25	10
50	60	40833310	17499990	30	10
50	70	37916645	20416655	35	10
50	80	34999980	23333320	40	10
50	90	32083315	26249985	45	10
50	100	29166650	29166650	50	10
60	10	54833302	3499998	6	10
60	20	51333304	6999996	12	10
60	30	47833306	10499994	18	10
60	40	44333308	13999992	24	10
60	50	40833310	17499990	30	10
60	60	37333312	20999988	36	10
60	70	33833314	24499986	42	10
60	80	30333316	27999984	48	10
60	90	26833317	31499982	54	10
60	100	23333320	34999980	60	10
70	10	54249969	4083331	7	10
70	20	50166638	8166662	14	10
70	30	46083307	12249993	21	10
70	40	41999976	16333324	28	10
70	50	37916645	20416655	35	10
70	60	33833314	24499986	42	10
70	70	29749983	28583317	49	10
70	80	25666651	32666648	56	10
70	90	21583321	36749979	63	10
70	100	17499990	40833310	70	10
80	10	53666636	4666664	8	10
80	20	48999972	9333328	16	10
80	30	44333308	13999992	24	10
80	40	39666644	18666656	32	10
80	50	34999980	23333320	40	10
80	60	30333316	27999984	48	10
80	70	25666651	32666648	56	10
80	80	20999988	37333312	64	10
80	90	16333324	41999976	72	10
80	100	11666660	46666640	80	10
90	10	53083303	5249997	9	10
90	20	47833306	10499994	18	10
90	30	42583309	15749991	27	10
90	40	37333312	20999988	36	10
90	50	32083315	26249985	45	10
90	60	26833317	31499982	54	10
90	70	21583321	36749979	63	10
90	80	16333324	41999976	72	10
90	90	11083327	47249973	81	10
90	100	5833330	52499970	90	10
100	10	52499970	5833330	10	10
100	20	46666640	11666660	20	10
100	30	40833310	17499990	30	10
100	40	34999980	23333320	40	10
100	50	29166650	29166650	50	10
100	60	23333320	34999980	60	10
100	70	17499990	40833310	70	10
100	80	11666660	46666640	80	10
100	90	5833330	52499970	90	10
100	100	0	58333300	100	10
