## Supplemental Table 5 for "Validated machine learning algorithm with sub-clonal sensitivity reveals widespread pan-cancer human leukocyte antigen loss of heterozygosity"

### Sheet: Cell Line Dilutions
Sample	Purity	Replicate	Assay_Type	FAM_concentration	VIC_concentration
P40_R1	40	1	WT	362	551
P40_R1	40	1	WT	330	477
P40_R1	40	1	WT	333	503
P60_R1	60	1	WT	367	483
P60_R1	60	1	WT	358	466
P60_R1	60	1	WT	349	436
P60_R2	60	2	WT	358	484
P60_R2	60	2	WT	359	468
P60_R2	60	2	WT	340	420
P60_R3	60	3	WT	389	490
P60_R3	60	3	WT	345	469
P60_R3	60	3	WT	375	490
P80_R1	80	1	WT	410	473
P80_R1	80	1	WT	425	486
P80_R1	80	1	WT	414	453
P80_R2	80	2	WT	433	480
P80_R2	80	2	WT	394	469
P80_R2	80	2	WT	347	379
P80_R3	80	3	WT	402	451
P80_R3	80	3	WT	398	462
P80_R3	80	3	WT	424	479
P100_R1	100	1	WT	418	412
P100_R1	100	1	WT	430	429
P100_R1	100	1	WT	443	421
P20_R1	20	1	WT	303	525
P20_R1	20	1	WT	265	458
P20_R1	20	1	WT	276	495
P20_R2	20	2	WT	302	533
P20_R2	20	2	WT	300	551
P20_R2	20	2	WT	282	493
P20_R3	20	3	WT	281	488
P20_R3	20	3	WT	298	500
P20_R3	20	3	WT	299	504
P30_R1	30	1	WT	309	480
P30_R1	30	1	WT	280	439
P30_R1	30	1	WT	294	446
P30_R2	30	2	WT	288	467
P30_R2	30	2	WT	294	472
P30_R2	30	2	WT	277	474
P30_R3	30	3	WT	298	462
P30_R3	30	3	WT	287	478
P30_R3	30	3	WT	305	492
P40_R2	40	2	WT	314	464
P40_R2	40	2	WT	331	485
P40_R2	40	2	WT	323	487
P40_R3	40	3	WT	350	528
P40_R3	40	3	WT	366	539
P40_R3	40	3	WT	355	531
P02_R1	2	1	WT	294	601
P02_R1	2	1	WT	305	627
P02_R1	2	1	WT	283	587
P02_R2	2	2	WT	278	569
P02_R2	2	2	WT	282	554
P02_R2	2	2	WT	274	558
P05_R1	5	1	WT	258	555
P05_R1	5	1	WT	284	543
P05_R1	5	1	WT	276	538
P05_R2	5	2	WT	286	594
P05_R2	5	2	WT	289	572
P05_R2	5	2	WT	281	601
P05_R3	5	3	WT	314	643
P05_R3	5	3	WT	291	587
P05_R3	5	3	WT	273	564
P10_R1	10	1	WT	290	541
P10_R1	10	1	WT	291	582
P10_R1	10	1	WT	306	547
P10_R2	10	2	WT	285	565
P10_R2	10	2	WT	287	552
P10_R2	10	2	WT	278	539
P10_R3	10	3	WT	332	616
P10_R3	10	3	WT	325	616
P10_R3	10	3	WT	296	568
P00_R1	0	1	WT	282	579
P00_R1	0	1	WT	275	565
P00_R1	0	1	WT	272	566
P01_R1	1	1	WT	278	553
P01_R1	1	1	WT	280	563
P01_R1	1	1	WT	277	551
P01_R2	1	2	WT	336	662
P01_R2	1	2	WT	320	641
P01_R2	1	2	WT	308	648
P01_R3	1	3	WT	276	578
P01_R3	1	3	WT	278	561
P01_R3	1	3	WT	262	534
P02_R3	2	3	WT	343	670
P02_R3	2	3	WT	289	576
P02_R3	2	3	WT	295	600
P00_R1	0	1	MUT	282	588
P00_R1	0	1	MUT	288	580
P00_R1	0	1	MUT	191	399
P01_R1	1	1	MUT	285	615
P01_R1	1	1	MUT	318	628
P01_R1	1	1	MUT	294	596
P01_R2	1	2	MUT	301	657
P01_R2	1	2	MUT	272	565
P01_R2	1	2	MUT	294	598
P01_R3	1	3	MUT	277	563
P01_R3	1	3	MUT	273	546
P01_R3	1	3	MUT	259	549
P02_R1	2	1	MUT	266	601
P02_R1	2	1	MUT	277	582
P02_R1	2	1	MUT	287	590
P02_R2	2	2	MUT	270	575
P02_R2	2	2	MUT	205	431
P02_R2	2	2	MUT	269	568
P02_R3	2	3	MUT	292	705
P05_R1	5	1	MUT	242	521
P05_R1	5	1	MUT	246	533
P05_R1	5	1	MUT	264	560
P05_R2	5	2	MUT	283	565
P05_R2	5	2	MUT	262	538
P05_R2	5	2	MUT	192	413
P05_R3	5	3	MUT	261	597
P05_R3	5	3	MUT	263	575
P05_R3	5	3	MUT	192	384
P10_R1	10	1	MUT	288	634
P10_R1	10	1	MUT	265	583
P10_R1	10	1	MUT	251	556
P10_R2	10	2	MUT	263	582
P10_R2	10	2	MUT	251	544
P10_R2	10	2	MUT	247	555
P10_R3	10	3	MUT	270	635
P10_R3	10	3	MUT	262	570
P10_R3	10	3	MUT	254	553
P20_R1	20	1	MUT	240	590
P20_R1	20	1	MUT	225	580
P20_R1	20	1	MUT	188	488
P20_R2	20	2	MUT	237	595
P20_R2	20	2	MUT	232	565
P20_R2	20	2	MUT	180	425
P20_R3	20	3	MUT	218	550
P20_R3	20	3	MUT	235	546
P20_R3	20	3	MUT	236	569
P30_R1	30	1	MUT	236	599
P30_R1	30	1	MUT	174	469
P30_R1	30	1	MUT	165	466
P30_R2	30	2	MUT	171	512
P30_R2	30	2	MUT	176	527
P30_R2	30	2	MUT	186	526
P30_R3	30	3	MUT	196	534
P30_R3	30	3	MUT	190	497
P30_R3	30	3	MUT	181	479
P40_R1	40	1	MUT	185	528
P40_R1	40	1	MUT	169	510
P40_R1	40	1	MUT	161	495
P40_R2	40	2	MUT	149	541
P40_R2	40	2	MUT	129	487
P40_R2	40	2	MUT	169	520
P40_R3	40	3	MUT	143	518
P40_R3	40	3	MUT	146	451
P40_R3	40	3	MUT	153	494
P60_R1	60	1	MUT	114	511
P60_R1	60	1	MUT	110	478
P60_R1	60	1	MUT	79	369
P60_R2	60	2	MUT	122	534
P60_R2	60	2	MUT	114	543
P60_R2	60	2	MUT	109	472
P60_R3	60	3	MUT	115	516
P60_R3	60	3	MUT	116	487
P60_R3	60	3	MUT	107	458
P80_R1	80	1	MUT	63	477
P80_R1	80	1	MUT	51	465
P80_R1	80	1	MUT	56	468
P80_R2	80	2	MUT	56	482
P80_R2	80	2	MUT	58	465
P80_R2	80	2	MUT	60	462
P80_R3	80	3	MUT	48	420
P80_R3	80	3	MUT	51	415
P80_R3	80	3	MUT	50	430
P100_R1	100	1	MUT	0.1	472
P100_R1	100	1	MUT	0	406
P100_R1	100	1	MUT	0	421

### Sheet: Patients
Patient_ID	Patient	Sample_Type	Assay_Type	FAM_concentration	VIC_concentration	Round
J	14	Normal	Kept Allele1	379	685	2
J	14	Normal	Kept Allele1	363	684	2
J	14	Normal	Kept Allele1	337	625	2
J	14	Tumor	Kept Allele1	1098	492	2
J	14	Tumor	Kept Allele1	1063	457	2
J	14	Tumor	Kept Allele1	1001	445	2
K	5	Normal	Kept Allele1	393	746	2
K	5	Normal	Kept Allele1	389	729	2
K	5	Normal	Kept Allele1	382	740	2
K	5	Tumor	Kept Allele1	248	646	2
K	5	Tumor	Kept Allele1	241	606	2
K	5	Tumor	Kept Allele1	225	579	2
J	14	Normal	Kept Allele2	367	701	2
J	14	Normal	Kept Allele2	354	691	2
J	14	Normal	Kept Allele2	334	633	2
J	14	Tumor	Kept Allele2	289	541	2
J	14	Tumor	Kept Allele2	278	513	2
J	14	Tumor	Kept Allele2	283	510	2
I	20	Normal	Kept Allele1	308	609	2
I	20	Normal	Kept Allele1	294	589	2
I	20	Normal	Kept Allele1	309	630	2
I	20	Tumor	Kept Allele1	279	560	2
I	20	Tumor	Kept Allele1	229	496	2
I	20	Tumor	Kept Allele1	250	539	2
I	20	Normal	Kept Allele2	235	629	2
I	20	Normal	Kept Allele2	211	608	2
I	20	Normal	Kept Allele2	278	615	2
I	20	Tumor	Kept Allele2	153	499	2
I	20	Tumor	Kept Allele2	133	526	2
I	20	Tumor	Kept Allele2	110	504	2
K	5	Normal	Kept Allele2	427	769	2
K	5	Normal	Kept Allele2	400	754	2
K	5	Normal	Kept Allele2	395	732	2
K	5	Tumor	Kept Allele2	161	539	2
K	5	Tumor	Kept Allele2	166	606	2
K	5	Tumor	Kept Allele2	154	506	2
C	3	Normal	Kept Allele	510.7	363	1
C	3	Normal	Kept Allele	465.5	352.5	1
C	3	Tumor	Kept Allele	480.5	434.8	1
C	3	Tumor	Kept Allele	492.2	421.7	1
C	3	Normal	Lost Allele	222.6	383.8	1
C	3	Normal	Lost Allele	199.7	351.3	1
C	3	Tumor	Lost Allele	126.2	478.2	1
C	3	Tumor	Lost Allele	136.1	502.1	1
B	2	Normal	Kept Allele	432	760	2
B	2	Normal	Kept Allele	415	750	2
B	2	Normal	Kept Allele	405	743	2
B	2	Tumor	Kept Allele	677	1217	2
B	2	Tumor	Kept Allele	639	1135	2
B	2	Tumor	Kept Allele	672	1182	2
D	6	Normal	Kept Allele	201	391	2
D	6	Normal	Kept Allele	209	381	2
D	6	Normal	Kept Allele	206	379	2
D	6	Tumor	Kept Allele	264	444	2
D	6	Tumor	Kept Allele	250	426	2
D	6	Tumor	Kept Allele	264	451	2
E	7	Normal	Kept Allele	377	673	2
E	7	Normal	Kept Allele	384	721	2
E	7	Normal	Kept Allele	370	684	2
E	7	Tumor	Kept Allele	686	922	2
E	7	Tumor	Kept Allele	615	865	2
E	7	Tumor	Kept Allele	623	855	2
B	2	Normal	Lost Allele	424	763	2
B	2	Normal	Lost Allele	428	754	2
B	2	Normal	Lost Allele	439	783	2
B	2	Tumor	Lost Allele	88	1146	2
B	2	Tumor	Lost Allele	101	1124	2
B	2	Tumor	Lost Allele	92	1100	2
D	6	Normal	Lost Allele	224	386	2
D	6	Normal	Lost Allele	215	385	2
D	6	Normal	Lost Allele	214	407	2
D	6	Tumor	Lost Allele	151	393	2
D	6	Tumor	Lost Allele	159	410	2
D	6	Tumor	Lost Allele	156	412	2
E	7	Normal	Lost Allele	373	743	2
E	7	Normal	Lost Allele	346	709	2
E	7	Normal	Lost Allele	347	670	2
E	7	Tumor	Lost Allele	84	812	2
E	7	Tumor	Lost Allele	84	794	2
E	7	Tumor	Lost Allele	85	845	2
F	10	Normal	Kept Allele	424	714	2
F	10	Normal	Kept Allele	422	731	2
F	10	Normal	Kept Allele	424	724	2
F	10	Tumor	Kept Allele	477	711	2
F	10	Tumor	Kept Allele	463	672	2
F	10	Tumor	Kept Allele	409	623	2
F	10	Normal	Lost Allele	325	595	2
F	10	Normal	Lost Allele	327	603	2
F	10	Normal	Lost Allele	323	596	2
F	10	Tumor	Lost Allele	271	787	2
F	10	Tumor	Lost Allele	248	748	2
F	10	Tumor	Lost Allele	270	812	2
H	13	Normal	Kept Allele	372	723	2
H	13	Normal	Kept Allele	379	754	2
H	13	Normal	Kept Allele	358	717	2
H	13	Tumor	Kept Allele	377	627	2
H	13	Tumor	Kept Allele	369	617	2
H	13	Tumor	Kept Allele	348	585	2
H	13	Normal	Lost Allele	312	597	2
H	13	Normal	Lost Allele	314	609	2
H	13	Normal	Lost Allele	314	614	2
H	13	Tumor	Lost Allele	244	800	2
H	13	Tumor	Lost Allele	217	761	2
H	13	Tumor	Lost Allele	223	772	2
G	11	Normal	Kept Allele	206	565	2
G	11	Normal	Kept Allele	222	592	2
G	11	Normal	Kept Allele	289	563	2
G	11	Tumor	Kept Allele	561	762	2
G	11	Tumor	Kept Allele	514	688	2
G	11	Tumor	Kept Allele	429	692	2
G	11	Normal	Lost Allele	288	566	2
G	11	Normal	Lost Allele	267	547	2
G	11	Normal	Lost Allele	278	575	2
G	11	Tumor	Lost Allele	223	744	2
G	11	Tumor	Lost Allele	216	737	2
G	11	Tumor	Lost Allele	208	712	2
A	1	Normal	Kept Allele	168	385	3
A	1	Normal	Kept Allele	171	382	3
A	1	Normal	Kept Allele	162	374	3
A	1	Tumor	Kept Allele	238	359	3
A	1	Tumor	Kept Allele	225	334	3
A	1	Tumor	Kept Allele	200	320	3
A	1	Normal	Lost Allele	156	320	3
A	1	Normal	Lost Allele	197	383	3
A	1	Normal	Lost Allele	182	369	3
A	1	Tumor	Lost Allele	152	338	3
A	1	Tumor	Lost Allele	141	341	3
A	1	Tumor	Lost Allele	138	320	3
M	25	Normal	Kept Allele1	17.9	23.8	4
S	38	Normal	Kept Allele1	98.5	147.5	4
U	41	Tumor	Kept Allele1	66.9	104.6	4
M	25	Normal	Kept Allele1	13.9	21.9	4
S	38	Tumor	Kept Allele1	174.2	305.1	4
U	41	Tumor	Kept Allele1	61.8	105.1	4
M	25	Normal	Kept Allele1	15.3	21.3	4
S	38	Tumor	Kept Allele1	182.3	315.5	4
M	25	Tumor	Kept Allele1	128.7	224.8	4
S	38	Tumor	Kept Allele1	156.7	272.5	4
M	25	Tumor	Kept Allele1	160.1	287.5	4
U	41	Normal	Kept Allele1	137.5	257	4
M	25	Tumor	Kept Allele1	165.1	291.1	4
U	41	Normal	Kept Allele1	136.2	248.6	4
S	38	Normal	Kept Allele1	90.7	144.2	4
U	41	Normal	Kept Allele1	153.3	273	4
S	38	Normal	Kept Allele1	102.4	165.8	4
U	41	Tumor	Kept Allele1	67.2	104.3	4
L	22	Normal	Kept Allele1	31.4	29.3	4
O	33	Normal	Kept Allele1	16.6	27.2	4
L	22	Normal	Kept Allele1	28.8	30.5	4
O	33	Tumor	Kept Allele1	84.2	119.3	4
L	22	Normal	Kept Allele1	30	33.9	4
O	33	Tumor	Kept Allele1	80.8	126.7	4
L	22	Tumor	Kept Allele1	281.9	221.9	4
O	33	Tumor	Kept Allele1	81.5	122	4
L	22	Tumor	Kept Allele1	282	231.5	4
L	22	Tumor	Kept Allele1	280.2	225.8	4
O	33	Normal	Kept Allele1	18.1	31.4	4
O	33	Normal	Kept Allele1	19.2	26.6	4
M	25	Normal	Kept Allele2	23.5	24.8	4
M	25	Normal	Kept Allele2	24.8	25.6	4
M	25	Normal	Kept Allele2	24.3	23.6	4
M	25	Tumor	Kept Allele2	255.6	321	4
M	25	Tumor	Kept Allele2	253.9	314.5	4
M	25	Tumor	Kept Allele2	268.2	330.5	4
S	38	Normal	Kept Allele2	87.2	169.4	4
S	38	Normal	Kept Allele2	84	160.2	4
S	38	Normal	Kept Allele2	74.4	146.8	4
S	38	Tumor	Kept Allele2	156.7	304.1	4
S	38	Tumor	Kept Allele2	168.7	341.8	4
S	38	Tumor	Kept Allele2	174.6	336.4	4
L	22	Normal	Kept Allele2	15.3	32.1	4
N	26	Normal	Kept Allele1	188.3	317.2	4
O	33	Normal	Kept Allele2	12.7	26.6	4
L	22	Normal	Kept Allele2	14.6	28	4
N	26	Tumor	Kept Allele1	115	263.5	4
O	33	Normal	Kept Allele2	13.8	27.2	4
L	22	Normal	Kept Allele2	13	26.7	4
N	26	Tumor	Kept Allele1	112.6	253.3	4
O	33	Normal	Kept Allele2	12	28.8	4
L	22	Tumor	Kept Allele2	167.9	223.7	4
N	26	Tumor	Kept Allele1	122.3	271.8	4
O	33	Tumor	Kept Allele2	61	125.8	4
L	22	Tumor	Kept Allele2	173.4	220.6	4
O	33	Tumor	Kept Allele2	71	138.7	4
L	22	Tumor	Kept Allele2	186.6	223.5	4
O	33	Tumor	Kept Allele2	63.9	131.7	4
N	26	Normal	Kept Allele1	179.6	295.8	4
N	26	Normal	Kept Allele1	216	364.1	4
N	26	Normal	Kept Allele2	168.1	315.8	4
U	41	Normal	Kept Allele2	155.3	310.2	4
P	34	Tumor	Kept Allele1	94.7	183.3	4
N	26	Normal	Kept Allele2	169.8	308.5	4
U	41	Tumor	Kept Allele2	55.3	102.7	4
P	34	Tumor	Kept Allele1	88.1	171.9	4
N	26	Normal	Kept Allele2	157.6	300.5	4
U	41	Tumor	Kept Allele2	45.9	97.2	4
N	26	Tumor	Kept Allele2	132.6	277.3	4
U	41	Tumor	Kept Allele2	48.2	93.4	4
N	26	Tumor	Kept Allele2	129.9	265.7	4
P	34	Normal	Kept Allele1	119.2	236.7	4
N	26	Tumor	Kept Allele2	138.4	276.3	4
P	34	Normal	Kept Allele1	112.8	219.5	4
U	41	Normal	Kept Allele2	131.3	269	4
P	34	Normal	Kept Allele1	124.5	247.7	4
U	41	Normal	Kept Allele2	134.9	276.5	4
P	34	Tumor	Kept Allele1	88.3	176.2	4
T	39	Normal	Kept Allele2	185.3	282.7	4
T	39	Tumor	Kept Allele2	144.7	213	4
T	39	Tumor	Kept Allele2	135.6	210	4
T	39	Tumor	Kept Allele2	138.9	213.1	4
T	39	Normal	Kept Allele2	194.1	307.1	4
T	39	Normal	Kept Allele2	207.6	326	4
Q	36	Normal	Kept Allele2	41.7	312.6	4
R	37	Tumor	Kept Allele2	111.3	294.5	4
Q	36	Tumor	Kept Allele2	41.5	254.7	4
R	37	Tumor	Kept Allele2	116.3	303.5	4
Q	36	Tumor	Kept Allele2	40.4	245.4	4
Q	36	Tumor	Kept Allele2	32.8	234	4
R	37	Normal	Kept Allele2	76.9	253.5	4
R	37	Normal	Kept Allele2	80.6	251.3	4
Q	36	Normal	Kept Allele2	32.9	290.5	4
R	37	Normal	Kept Allele2	83.5	264.6	4
Q	36	Normal	Kept Allele2	27.5	280.4	4
R	37	Tumor	Kept Allele2	117.9	309.6	4
P	34	Normal	Kept Allele2	110	236.1	4
P	34	Normal	Kept Allele2	127.5	248.4	4
P	34	Normal	Kept Allele2	125.7	235.8	4
P	34	Tumor	Kept Allele2	97.8	185.1	4
P	34	Tumor	Kept Allele2	88.9	185.1	4
P	34	Tumor	Kept Allele2	94.3	180.7	4
T	39	Normal	Kept Allele1	148.4	296.8	4
T	39	Normal	Kept Allele1	136	265.6	4
T	39	Normal	Kept Allele1	134.3	259.7	4
T	39	Tumor	Kept Allele1	106.6	189.2	4
T	39	Tumor	Kept Allele1	113.4	188.1	4
T	39	Tumor	Kept Allele1	111.6	189.9	4
Q	36	Normal	Kept Allele1	20.8	288.6	4
R	37	Normal	Kept Allele1	89.3	296.5	4
Q	36	Normal	Kept Allele1	35.4	267.4	4
R	37	Tumor	Kept Allele1	59.5	268.6	4
Q	36	Normal	Kept Allele1	46	276.8	4
R	37	Tumor	Kept Allele1	68.9	284.5	4
Q	36	Tumor	Kept Allele1	23.7	250.6	4
R	37	Tumor	Kept Allele1	56.8	263.6	4
Q	36	Tumor	Kept Allele1	28.3	250	4
Q	36	Tumor	Kept Allele1	33	235	4
R	37	Normal	Kept Allele1	92.4	288.8	4
R	37	Normal	Kept Allele1	85.5	274.6	4
