## Supplemental Table 7 for "Validated machine learning algorithm with sub-clonal sensitivity reveals widespread pan-cancer human leukocyte antigen loss of heterozygosity"

### Sheet: Sheet1
Cancer Type	Total Patients	Patients with HLA LOH	Fraction of Patients with HLA LOH
Head_Neck	20	8	0.4
Cervical	18	7	0.388889
NSCLC_SCC	32	9	0.28125
Pancreatic	30	8	0.266667
NSCLC_adenocarcinoma	88	21	0.238636
Bladder	38	9	0.236842
Colorectal	80	18	0.225
Kidney_RCC	55	9	0.163636
Ovarian	28	4	0.142857
Breast	66	6	0.0909091
Uterine	39	3	0.0769231
Melanoma	84	6	0.0714286
Liver	28	1	0.0357143
Thyroid	2	0	0
Lung-LCC	1	0	0
